# Cell type-specific isolation and transcriptomic profiling informs glial pathology in human temporal lobe epilepsy

**DOI:** 10.1101/2020.12.11.421370

**Authors:** Jessica Tome-Garcia, German Nudelman, Zarmeen Mussa, Elodia Caballero, Yan Jiang, Kristin G. Beaumont, Ying-Chih Wang, Robert Sebra, Schahram Akbarian, Dalila Pinto, Elena Zaslavsky, Nadejda M. Tsankova

## Abstract

The pathophysiology of epilepsy underlies complex network dysfunction, the cell-type-specific contributions of which remain poorly defined in human disease. In this study, we developed a strategy that simultaneously isolates neuronal, astrocyte and oligodendroglial progenitor (OPC)-enriched nuclei from human fresh-frozen neocortex and applied it to characterize the distinct transcriptome of each cell type in temporal lobe epilepsy (TLE) surgical samples. Differential RNA-seq analysis revealed several dysregulated pathways in neurons, OPCs, and astrocytes, and disclosed an immature phenotype switch in TLE astrocytes. An independent single cell RNA-seq TLE dataset uncovered a hybrid population of cells aberrantly co-expressing canonical astrocyte and OPC-like progenitor markers (GFAP+OLIG2+ glia), which we corroborated in-situ in human TLE samples, and further demonstrated their emergence after chronic seizure injury in a mouse model of status epilepticus. In line with their immature signature, a subset of human TLE glia were also abnormally proliferative, both in-vivo and in-vitro. Generally, this analysis validates the utility of the proposed cell type-specific isolation strategy to study glia-specific changes ex vivo using fresh-frozen human samples, and specifically, it delineates an aberrant glial phenotype in human TLE specimens.
