## Supplemental Table5 for "Cell type-specific isolation and transcriptomic profiling informs glial pathology in human temporal lobe epilepsy"

### Sheet: 14431
LIBRARY PREPARATION	Chromium Reagent Kit (v2 Chemistry)
SEQUENCING
Number of Reads	273758234
Valid Barcodes	0.98
Sequencing Saturation	0.853
Q30 Bases in Barcode	0.953
Q30 Bases in RNA Read	0.803
Q30 Bases in Sample Index	0.946
Q30 Bases in UMI	0.962
MAPPING
Reads Mapped Confidently to Transcriptome	0.548
Reads Mapped Confidently to Exonic Regions	0.577
Reads Mapped Confidently to Intronic Regions	0.305
Reads Mapped Confidently to Intergenic Regions	0.041
Reads Mapped Antisense to Gene	0.013
Estimated Number of Cells	5843
Fraction Reads in Cells	0.819
Mean Reads per Cell	46852
Median Genes per Cell	1054
Total Genes Detected	21599
Median UMI Counts per Cell	2179

### Sheet: 19619
LIBRARY PREPARATION	Chromium Reagent Kit (v2 Chemistry)
SEQUENCING
Number of Reads	241937808
Valid Barcodes	0.978
Sequencing Saturation	0.938
Q30 Bases in Barcode	0.962
Q30 Bases in RNA Read	0.923
Q30 Bases in Sample Index	0.911
Q30 Bases in UMI	0.959
MAPPING
Reads Mapped Confidently to Transcriptome	0.56
Reads Mapped Confidently to Exonic Regions	0.595
Reads Mapped Confidently to Intronic Regions	0.263
Reads Mapped Confidently to Intergenic Regions	0.056
Reads Mapped Antisense to Gene	0.012
Estimated Number of Cells	1684
Fraction Reads in Cells	0.625
Mean Reads per Cell	143668
Median Genes per Cell	849
Total Genes Detected	19188
Median UMI Counts per Cell	1595

### Sheet: 20188
LIBRARY PREPARATION	Chromium Reagent Kit (v3 Chemistry)
SEQUENCING
Number of Reads	293879603
Valid Barcodes	0.974
Sequencing Saturation	0.927
Q30 Bases in Barcode	0.97
Q30 Bases in RNA Read	0.943
Q30 Bases in Sample Index	0.961
Q30 Bases in UMI	0.968
MAPPING
Reads Mapped Confidently to Transcriptome	0.444
Reads Mapped Confidently to Exonic Regions	0.478
Reads Mapped Confidently to Intronic Regions	0.315
Reads Mapped Confidently to Intergenic Regions	0.084
Reads Mapped Antisense to Gene	0.016
Estimated Number of Cells	883
Fraction Reads in Cells	0.89
Mean Reads per Cell	332819
Median Genes per Cell	2228
Total Genes Detected	21347
Median UMI Counts per Cell	6459

### Sheet: 13059
LIBRARY PREPARATION	Chromium Reagent Kit (v1 Chemistry)
SEQUENCING
Number of Reads	167206070
Valid Barcodes	0.962
Sequencing Saturation	0.903
Q30 Bases in Barcode	0.743
Q30 Bases in RNA Read	0.798
Q30 Bases in Sample Index	0.803
Q30 Bases in UMI	0.921
MAPPING
Reads Mapped Confidently to Transcriptome	0.682
Reads Mapped Confidently to Exonic Regions	0.716
Reads Mapped Confidently to Intronic Regions	0.206
Reads Mapped Confidently to Intergenic Regions	0.037
Reads Mapped Antisense to Gene	0.009
Estimated Number of Cells	3828
Fraction Reads in Cells	0.245
Mean Reads per Cell	43679
Median Genes per Cell	298
Total Genes Detected	18180
Median UMI Counts per Cell	468

### Sheet: 12814
LIBRARY PREPARATION	Chromium Reagent Kit (v1 Chemistry)
SEQUENCING
Number of Reads	22644857
Valid Barcodes	0.677
Sequencing Saturation	0.415
Q30 Bases in Barcode	0.373
Q30 Bases in RNA Read	0.296
Q30 Bases in Sample Index	0.636
Q30 Bases in UMI	0.639
MAPPING
Reads Mapped Confidently to Transcriptome	0.621
Reads Mapped Confidently to Exonic Regions	0.656
Reads Mapped Confidently to Intronic Regions	0.178
Reads Mapped Confidently to Intergenic Regions	0.039
Reads Mapped Antisense to Gene	0.013
Estimated Number of Cells	11787
Fraction Reads in Cells	0.455
Mean Reads per Cell	1921
Median Genes per Cell	130
Total Genes Detected	16961
Median UMI Counts per Cell	171

### Sheet: Seurat & Metacell genes
SEURAT - SAMPLE 19619				SEURAT - SAMPLE 14431				METACELL - SAMPLE 14431
CLUSTER	CELL TYPE	GENE		CLUSTER	CELL TYPE	GENE		CLUSTER	CELL TYPE	GENE
0	Inflammatory	C1QC		0	Endothelial	CLDN5		White / Magenta	Undefined / Inflammatory	GPNMB
0	Inflammatory	CSF1R		0	Endothelial	IFI27		White / Magenta	Undefined / Inflammatory	LYZ
0	Inflammatory	C1QB		0	Endothelial	ITM2A		White / Magenta	Undefined / Inflammatory	FCN1
0	Inflammatory	RNASET2		0	Endothelial	CAVIN2		White / Magenta	Undefined / Inflammatory	HLA-DQA1
0	Inflammatory	C1QA		0	Endothelial	SLC9A3R2		White / Magenta	Undefined / Inflammatory	HLA-DQB1
0	Inflammatory	C3		0	Endothelial	EDN1		White / Magenta	Undefined / Inflammatory	CCL4
0	Inflammatory	GPR34		0	Endothelial	ID1		White / Magenta	Undefined / Inflammatory	GPR34
0	Inflammatory	PLD4		1	Inflammatory	HLA-DRA		White / Magenta	Undefined / Inflammatory	CCL3
0	Inflammatory	P2RY13		1	Inflammatory	C1QB		White / Magenta	Undefined / Inflammatory	C1QB
1	Endothelial	CAVIN2		1	Inflammatory	C1QC		White / Magenta	Undefined / Inflammatory	SERPINA1
1	Endothelial	SRARP		1	Inflammatory	HLA-DPB		White / Magenta	Undefined / Inflammatory	C3
1	Endothelial	RAMP2		1	Inflammatory	CD74		White / Magenta	Undefined / Inflammatory	C1QA
1	Endothelial	CD320		1	Inflammatory	CCL3		White / Magenta	Undefined / Inflammatory	C1QC
1	Endothelial	IFI27		1	Inflammatory	LYZ		White / Magenta	Undefined / Inflammatory	S100A9
1	Endothelial	IMT2A		2	Mature Oligodendrocytes	CRYAB		White / Magenta	Undefined / Inflammatory	APOC1
1	Endothelial	CLDN5		2	Mature Oligodendrocytes	APLP1		White / Magenta	Undefined / Inflammatory	FTL
1	Endothelial	TSC22D1		2	Mature Oligodendrocytes	CNP		White / Magenta	Undefined / Inflammatory	SPP1
1	Endothelial	BSG		2	Mature Oligodendrocytes	MAG		Blue	Endothelial	TM4SF1
2	Inflammatory	HLA-DQA1		2	Mature Oligodendrocytes	TF		Blue	Endothelial	DARC
2	Inflammatory	HLA-DPA1		2	Mature Oligodendrocytes	MBP		Blue	Endothelial	ID1
2	Inflammatory	HLA-DRA		2	Mature Oligodendrocytes	PLP1		Blue	Endothelial	SLC9A3R2
2	Inflammatory	HLA-DQB1		3	Pericytes + SMC	DCN		Blue	Endothelial	TSC22D1
2	Inflammatory	HLA-DPB1		3	Pericytes + SMC	MYL9		Blue	Endothelial	IFI27
2	Inflammatory	LYZ		3	Pericytes + SMC	TPM2		Blue	Endothelial	SPARCL1
2	Inflammatory	CCL3L1		3	Pericytes + SMC	NDUFA4L		Blue	Endothelial	SDPR
2	Inflammatory	CCL3		3	Pericytes + SMC	RGS5		Blue	Endothelial	ITM2A
2	Inflammatory	CCL4L2		3	Pericytes + SMC	TAGLN		Blue	Endothelial	CLDN5
3	Mature Oligodendrocytes	MAG		3	Pericytes + SMC	ACTA2		White	Undefined	IL32
3	Mature Oligodendrocytes	APLP1		4	Lymphocytes, T cells	CCL5		Brown / Green	Reactive Astrocytes / OPCs	SCD5
3	Mature Oligodendrocytes	TF		4	Lymphocytes, T cells	NKG7		Brown / Green	Reactive Astrocytes / OPCs	FXYD6
3	Mature Oligodendrocytes	SCD		4	Lymphocytes, T cells	KLRB1		Brown / Green	Reactive Astrocytes / OPCs	SCRG1
3	Mature Oligodendrocytes	TUBB4A		4	Lymphocytes, T cells	TRAC		Brown / Green	Reactive Astrocytes / OPCs	OLIG1
3	Mature Oligodendrocytes	CNP		4	Lymphocytes, T cells	CD52		Brown / Green	Reactive Astrocytes / OPCs	PTPRZ1
3	Mature Oligodendrocytes	CRYAB		4	Lymphocytes, T cells	DUSP2		Brown / Green	Reactive Astrocytes / OPCs	APOD
3	Mature Oligodendrocytes	CLDND1		4	Lymphocytes, T cells	GNLY		Brown / Green	Reactive Astrocytes / OPCs	PTN
3	Mature Oligodendrocytes	PLP1		5	Astrocytes / OPCs	PTPRZ1		White / Magenta	Undefined / Inflammatory	HLA-DPA1
4	Lymphocytes, T cells	CD3D		5	Astrocytes / OPCs	TNR		White / Magenta	Undefined / Inflammatory	HLA-DPB1
4	Lymphocytes, T cells	TRAC		5	Astrocytes / OPCs	GPM6A		Red	Mature Oligodendrocytes	MARCKSL1
4	Lymphocytes, T cells	CD52		5	Astrocytes / OPCs	BCAN		Red	Mature Oligodendrocytes	CNP
4	Lymphocytes, T cells	GZMA		5	Astrocytes / OPCs	SCRG1		Red	Mature Oligodendrocytes	GPM6B
4	Lymphocytes, T cells	CCL5		5	Astrocytes / OPCs	OLIG1		Red	Mature Oligodendrocytes	APLP1
4	Lymphocytes, T cells	S100A4		5	Astrocytes / OPCs	SLC1A2		Red	Mature Oligodendrocytes	CRYAB
4	Lymphocytes, T cells	NKG7						Red	Mature Oligodendrocytes	PLP1
4	Lymphocytes, T cells	IL32						White / Magenta	Undefined / Inflammatory	IRF7
4	Lymphocytes, T cells	KLRB1						White / Magenta	Undefined / Inflammatory	APOE
5	OPCs	MEG3						White / Magenta	Undefined / Inflammatory	CD52
5	OPCs	TNR						White / Magenta	Undefined / Inflammatory	CXCR3
5	OPCs	VCAN						White / Magenta	Undefined / Inflammatory	PLAC8
5	OPCs	PTPRZ1						White / Magenta	Undefined / Inflammatory	TCL1A
5	OPCs	OLIG1						White / Magenta	Undefined / Inflammatory	GZMB
5	OPCs	BCAN						Black	SMC	S100A4
5	OPCs	NOVA1						White / Magenta	Undefined / Inflammatory	KLRB1
5	OPCs	SCD5						Black	SMC	NDUFA4L2
5	OPCs	SCRG1						Black	SMC	RGS5
6	Pericytes + SMC	DCN						Orange	Pericytes	C1S
6	Pericytes + SMC	FRZB						White / Magenta	Undefined / Inflammatory	CD74
6	Pericytes + SMC	HIGD1B						Orange / Black	Pericytes / SMC	IGFBP7
6	Pericytes + SMC	NDUFA4L2						Orange	Pericytes	DCN
6	Pericytes + SMC	RGS5						Black	SMC	ADIRF
6	Pericytes + SMC	MYL9						Black	SMC	TPM2
6	Pericytes + SMC	TPM2						Black	SMC	ACTA2
6	Pericytes + SMC	TAGLN						Black	SMC	MYL9
6	Pericytes + SMC	ACTA2						Black	SMC	TAGLN
7	Astrocytes	ADGRV1
7	Astrocytes	COL5A3
7	Astrocytes	WIF1
7	Astrocytes	EMX2
7	Astrocytes	SLC1A2
7	Astrocytes	HEPN1
7	Astrocytes	NTM
7	Astrocytes	CPE
7	Astrocytes	CLU
